# An endonuclease V protects *Bacillus subtilis* against a deaminase toxin and a uracil-containing phage

**DOI:** 10.64898/2026.09.29.755374

**Authors:** Adam J. Oliver, Stephan Joseph, Amit Singh, Ali Riazuddin, Marcus Lopez, Yang Gao, David Bates, Marcos H. de Moraes

## Abstract

Bacteria deploy polymorphic toxins to inhibit competitors and rely on cognate immunity proteins to prevent self-intoxication. Immunity determinants act by binding and neutralizing incoming toxins, and in the rare cases where toxin-induced damage is also reversed, that activity resides within the immunity protein itself. Whether a conflict system can instead dedicate a separate gene to repairing the damage is unknown. Here we report that an operon in *Bacillus subtilis* encodes the toxin YwqJ, its cognate immunity protein YwqK, and EndoV^Bs^ an endonuclease that incises DNA at the lesion the toxin creates. YwqJ is a single-stranded DNA cytidine deaminase translocated by the type VIIb secretion system (T7SSb) to mediate contact-dependent interbacterial antagonism. Unexpectedly, EndoV^Bs^ exhibits a preference for uracil over the canonical hypoxanthine, processing genomic uracil in cells and protecting against YwqJ when immunity is absent. Because EndoV^Bs^ acts on the chemical lesion rather than the effector, its protection is indifferent to the source of deamination. EndoV^Bs^ accordingly restricts replication of PBS1, a bacteriophage whose genome naturally substitutes uracil for thymine. These findings establish DNA repair as a novel layer of defense within toxin–immunity loci and reveal a DNA repair mechanism that unifies interbacterial antagonism and antiviral immunity.
