## Supplemental Table 1 for "An endonuclease V protects *Bacillus subtilis* against a deaminase toxin and a uracil-containing phage"

### Sheet: Supplemental_table_1.tsv
genome	RefSeq genome ID
YwqJ_pid	NCBI protein ID of YwqJ homologues
EndoV_pid	NCBI protein ID of EndoV homologues
LXGtox_pid	NCBI protein ID of other LXG toxins
LXGtox_Pfam	Pfam annotation of toxin domain in other LXG toxins. N/A denotes not assigned.
Description	Descritpion of Pfam
dist_bp	Distance between toxins and endoV in base pairs
dist_genes	Distance between toxins and endoV in genes. Positive values are for the positive (+) strand of the reference genome sequence; Negative values are for the positive (-) strand of the reference genome sequence
genome	YwqJ_pid	EndoV_pid	LXGtox_pid	LXGtox_Pfam	Description	dist_bp	dist_genes
GCF_000772125.1
GCF_000772165.1		WP_038460127.1	WP_038460131.1	N/A		899	-3
GCF_000772205.1
GCF_000782835.1		WP_038429752.1	WP_038429754.1	N/A		2357	-4
GCF_000789295.1	WP_003243987.1	WP_003243213.1				464	2
GCF_000952895.1	WP_003243987.1	WP_003243213.1				464	2
GCF_000953615.1	WP_003243987.1	WP_003243213.1				464	2
GCF_001015095.1		WP_047183310.1	WP_047183311.1	N/A		2365	-4
GCF_001037985.1		WP_003227830.1	WP_019712696.1	N/A		487	-2
GCF_001604995.1	WP_003243987.1	WP_003243213.1				464	2
GCF_001704095.1		WP_029726025.1	WP_029726029.1	N/A		2610	-5
GCF_001720505.1		WP_033885055.1
GCF_001746575.1
GCF_001747445.1
GCF_001808235.1		WP_070547916.1	WP_070547919.1	N/A		487	-2
GCF_001889385.1
GCF_001889625.1		WP_061186454.1	WP_072565388.1	PF09000	Colicin E3-like ribonuclease domain	1903	-4
GCF_001890405.1
GCF_001902555.1
GCF_002055965.1	WP_003243987.1	WP_003243213.1				464	2
GCF_002072735.1		WP_080529890.1	WP_046381378.1	N/A		4492	-5
GCF_002096095.1
GCF_002142595.1		WP_086344402.1
GCF_002163815.1
GCF_002202055.1		WP_041850444.1	WP_041850442.1	N/A		487	-2
GCF_002216085.1		WP_015384845.1	WP_046340274.1	N/A		2365	-4
GCF_002269175.1
GCF_002269195.1
GCF_002290305.1		WP_017696589.1	WP_095844002.1	N/A		2357	-4
GCF_002893805.1
GCF_002982175.1
GCF_003148355.1
GCF_003184225.1		WP_003227830.1	WP_019712696.1	N/A		487	-2
GCF_003610955.1	WP_003243987.1	WP_003243213.1				464	2
GCF_003612735.1		WP_041850444.1	WP_041850442.1	N/A		487	-2
GCF_004101345.1		WP_029726025.1	WP_029726029.1	N/A		2610	-5
GCF_004101365.1
GCF_004101405.1		WP_041850444.1	WP_041850442.1	N/A		487	-2
GCF_004101425.1		WP_029726025.1	WP_029726029.1	N/A		2610	-5
GCF_004101445.1		WP_041850444.1	WP_041850442.1	N/A		487	-2
GCF_004101465.1		WP_046381377.1	WP_046381378.1	N/A		2357	-4
GCF_004101485.1		WP_041850444.1	WP_041850442.1	N/A		487	-2
GCF_004101565.1		WP_041850444.1	WP_041850442.1	N/A		487	-2
GCF_004101945.1		WP_033885055.1	WP_128473336.1	N/A		487	-2
GCF_004103535.1		WP_125121106.1	WP_049140973.1	N/A		487	-2
GCF_004103555.1		WP_046381377.1	WP_046381378.1	N/A		2357	-4
GCF_004103595.1		WP_128738315.1	WP_128738316.1	N/A		2356	-5
GCF_004119535.1		WP_129092753.1	WP_129092756.1	PF14412	AHH domain-containing protein	2406	-5
GCF_004119555.1
GCF_004119595.1		WP_003227830.1	WP_019712696.1	N/A		487	-2
GCF_004119615.1
GCF_004119635.1
GCF_004119655.1		WP_017696589.1	WP_017696588.1	N/A		487	-2
GCF_004119675.1		WP_046381377.1	WP_046381378.1	N/A		2357	-4
GCF_004119695.1		WP_038829863.1	WP_128993488.1	N/A		4490	-7
GCF_004119715.1		WP_038829863.1	WP_128993488.1	N/A		4490	-7
GCF_004119775.1		WP_129137986.1	WP_129137989.1	N/A		2596	-4
GCF_004119815.1		WP_015251060.1	WP_129010253.1	N/A		485	-2
GCF_004119835.1		WP_029726025.1	WP_029726029.1	N/A		2610	-5
GCF_004119875.1
GCF_005160425.1	WP_003243987.1	WP_003243213.1				464	2
GCF_005234095.1		WP_137201070.1	WP_137201072.1	PF14412	AHH domain-containing protein	1431	-3
GCF_005849145.1		WP_080529890.1	WP_046381378.1	N/A		4492	-5
GCF_006165085.1		WP_015251060.1	WP_129010253.1	N/A		3063	2
GCF_006364495.1		WP_003221746.1	WP_003221755.1	PF15637	Tox-HNH-HHH domain	3181	-5
GCF_008831405.1		WP_029726025.1	WP_029726029.1	N/A		2610	-5
GCF_009363835.1		WP_017696589.1
GCF_009497795.1
GCF_009497815.1		WP_032727011.1	WP_153257066.1	PF09000	Colicin E3-like ribonuclease domain	1407	-3
GCF_009662155.1		WP_029726025.1	WP_029726029.1	N/A		2610	-5
GCF_009662175.1		WP_029726025.1	WP_029726029.1	N/A		2610	-5
GCF_009662195.1		WP_029726025.1
GCF_009662215.1	WP_003243987.1	WP_003243213.1				464	2
GCF_009662235.1		WP_015251060.1	WP_029318740.1	N/A		487	-2
GCF_009662255.1		WP_029726025.1	WP_029726029.1	N/A		2610	-5
GCF_009662275.1		WP_029726025.1	WP_029726029.1	N/A		2610	-5
GCF_009662335.1
GCF_009662355.1		WP_041850444.1	WP_041850442.1	N/A		487	-2
GCF_009662375.1		WP_029726025.1	WP_029726029.1	N/A		2610	-5
GCF_009662415.1	WP_003243987.1	WP_003243213.1				464	2
GCF_009662435.1	WP_003243987.1	WP_003243213.1				464	2
GCF_009662455.1	WP_003243987.1	WP_003243213.1				464	2
GCF_009665145.1
GCF_009857115.1		WP_003227830.1	WP_019712696.1	N/A		487	-2
GCF_009866865.1	WP_159377114.1	WP_072173796.1				464	2
GCF_009884005.1		WP_046381377.1	WP_046381378.1	N/A		2357	-4
GCF_009913255.1		WP_033885055.1	WP_160221867.1	N/A		487	-2
GCF_009913275.1		WP_122895780.1	WP_087614753.1	N/A		4881	4
GCF_009913395.1		WP_033885055.1	WP_029318740.1	N/A		3065	2
GCF_009913515.1		WP_032722658.1	WP_032722661.1	N/A		3065	2
GCF_009913535.1
GCF_009913555.1		WP_046381377.1	WP_046381378.1	N/A		2357	-4
GCF_009913575.1		WP_106073330.1	WP_106073326.1	N/A		7028	7
GCF_009913595.1		WP_160244540.1	WP_038829860.1	PF14412	AHH domain-containing protein	4717	4
GCF_009914155.1		WP_015251060.1	WP_029318740.1	N/A		487	-2
GCF_009914705.1	WP_003243987.1	WP_003243213.1				464	2
GCF_011456075.1		WP_015251060.1	WP_015714837.1	N/A		487	-2
GCF_012647565.1		WP_084991048.1	WP_084991052.1	PF09000	Colicin E3-like ribonuclease domain	1480	-3
GCF_013285325.1		WP_038429752.1	WP_038429754.1	N/A		2357	-4
GCF_013388335.1	WP_003243987.1	WP_003243213.1				464	2
GCF_013393725.1
GCF_014171535.1		WP_015251060.1	WP_015714837.1	N/A		487	-2
GCF_014879275.1		WP_015251060.1	WP_192858060.1	N/A		487	-2
GCF_015535655.1		WP_032722658.1	WP_032722661.1	N/A		487	-2
GCF_015602625.1		WP_015251060.1	WP_088467422.1	N/A		3065	2
GCF_015654205.1		WP_041850444.1	WP_041850442.1	N/A		3065	2
GCF_016065415.1	WP_003243987.1	WP_003243213.1				464	2
GCF_016894165.1		WP_198878448.1	WP_198878446.1	PF14412	AHH domain-containing protein	1430	-3
GCF_017753785.1		WP_041850444.1	WP_041850442.1	N/A		487	-2
GCF_018394175.1		WP_015384845.1	WP_046340274.1	N/A		2365	-4
GCF_018884165.1		WP_047183310.1	WP_047183311.1	N/A		2365	-4
GCF_019464335.1		WP_064671500.1	WP_085185567.1	PF14412	AHH domain-containing protein	2403	-3
GCF_019599105.1		WP_032722658.1	WP_032722661.1	N/A		487	-2
GCF_019704335.1	WP_003243987.1	WP_003243213.1				464	2
GCF_019704355.1	WP_003243987.1	WP_003243213.1				464	2
GCF_019704375.1	WP_003243987.1	WP_003243213.1				464	2
GCF_019704395.1	WP_003243987.1	WP_003243213.1				464	2
GCF_019704415.1	WP_003243987.1	WP_003243213.1				464	2
GCF_019704435.1	WP_003243987.1
GCF_019704455.1	WP_003243987.1
GCF_019704475.1	WP_003243987.1
GCF_019931715.1	WP_003243987.1	WP_003243213.1				464	2
GCF_020311615.1		WP_198878448.1	WP_021480774.1	N/A		4491	-6
GCF_021172185.1
GCF_021233235.1
GCF_021398545.1	WP_003243987.1	WP_003243213.1				464	2
GCF_021497525.1
GCF_021497545.1
GCF_022370975.1
GCF_022453545.1
GCF_022570515.1
GCF_022647025.1
GCF_022654795.1
GCF_022700895.1
GCF_022700935.1
GCF_022700955.1
GCF_022700975.1
GCF_023078435.1
GCF_023369715.1
GCF_023520855.1
GCF_023521175.1
GCF_023521275.1
GCF_023521475.1
GCF_023521595.1
GCF_023521635.1
GCF_023612315.1
GCF_023650935.1
GCF_023702085.1
GCF_023702515.1
GCF_024220155.1
GCF_024507895.1
GCF_024508095.1
GCF_024508175.1
GCF_024706255.1
GCF_024733955.1
GCF_024752515.1
GCF_024799885.1
GCF_024800645.1
GCF_024802585.1
GCF_024917175.1
GCF_024918995.1
GCF_024972835.1
GCF_025021505.1
GCF_025161015.1
GCF_025426155.1
GCF_025449235.1
GCF_025502505.1
GCF_025502545.1
GCF_025732155.1
GCF_025914075.1
GCF_026153475.1
GCF_026410045.1
GCF_026639155.1
GCF_027497435.1
GCF_027912355.1
GCF_027942395.1
GCF_028463925.1
GCF_028748025.1
GCF_028870335.1
GCF_029027845.1
GCF_029536775.2
GCF_029536895.2
GCF_029536935.2
GCF_029536975.1
GCF_029537075.2
GCF_029537135.2
GCF_029537155.2
GCF_029537415.2
GCF_029542145.1
GCF_029637165.1
GCF_029857415.2
GCF_030028395.1
GCF_030053655.1
GCF_030053795.1
GCF_030122865.1
GCF_030122885.1
GCF_030123085.1
GCF_030123145.1
GCF_030169085.1
GCF_030438175.1
GCF_030643765.1
GCF_030643845.1
GCF_030847885.1
GCF_030863625.1
GCF_031326005.1
GCF_031326045.1
GCF_032598945.1
GCF_032680865.1
GCF_032878855.1
GCF_033113625.1
GCF_033392095.1
GCF_033403035.1
GCF_033413615.1
GCF_034054115.1
GCF_034258595.1
GCF_034377505.1
GCF_034440835.1
GCF_035319605.1
GCF_035621695.1
GCF_035658515.1
GCF_036512515.1
GCF_037201685.1
GCF_037201935.1
GCF_037747845.1
GCF_037749255.1
GCF_037749985.1
GCF_037751545.1
GCF_037753205.1
GCF_037754115.1
GCF_037755145.1
GCF_037757895.1
GCF_037914925.1
GCF_037997165.1
GCF_038442665.1
GCF_038762065.1
GCF_039620435.1
GCF_039621185.1
GCF_039621415.1
GCF_039728905.1
GCF_039880435.1
GCF_039880445.1
GCF_039903365.1
GCF_040571395.1
GCF_040616335.1
GCF_040712175.1
GCF_040819565.1
GCF_040819575.1
GCF_041051865.1
GCF_041053155.1
GCF_041344815.1
GCF_041514415.1
GCF_044499385.1
GCF_044758945.1
GCF_045001865.1
GCF_045037735.1
GCF_045291565.1
GCF_045343855.1
GCF_045780055.1
GCF_046267835.1
GCF_046529435.1
GCF_046529445.1
GCF_046529455.1
GCF_046529465.1
GCF_046529535.1
GCF_046840395.1
GCF_047120225.1
GCF_047121255.1
GCF_047273435.1
GCF_047275895.1
GCF_047302535.1
GCF_047302565.1
GCF_047758065.1
GCF_047758345.1
GCF_047782775.1
GCF_047947055.1
GCF_048537405.1
GCF_049200355.1
GCF_049311615.1
GCF_049852155.1
GCF_049949125.1
GCF_050596035.1
GCF_050818325.1
GCF_050847335.1
GCF_050859145.1
GCF_050884255.1
GCF_050908195.1
GCF_050908245.1
GCF_051028755.1
GCF_051028965.1
GCF_051122525.1
GCF_051132585.1
GCF_051515105.1
GCF_051904005.1
GCF_051908735.1
GCF_051912505.1
GCF_051935865.1
GCF_052077915.1
GCF_052077925.1
GCF_052119865.1
GCF_052119875.1
GCF_052120895.1
GCF_052142275.1
GCF_052145425.1
GCF_052146085.1
GCF_052233195.1
GCF_052783415.1
GCF_052827765.1
GCF_053291885.1
GCF_053570475.1
GCF_053786015.1
GCF_053895445.1
GCF_054065535.1
GCF_054065575.1
GCF_054408555.1
GCF_054489665.1
GCF_054552515.1
GCF_054552535.1
GCF_054552615.1
GCF_055378645.1
GCF_055378935.1
GCF_055454095.1
GCF_055690685.1
GCF_055698885.1
GCF_055801795.1
GCF_056108325.1
GCF_056632435.1
GCF_056679995.1
GCF_056715765.1
GCF_056784195.1
GCF_056858235.1
GCF_057162945.1
GCF_905310975.2
GCF_905310985.2
GCF_905310995.2
GCF_905311385.2
GCF_905311405.2
GCF_905311425.2
GCF_905311435.2
GCF_905312035.2
GCF_905315015.2
GCF_905315025.2
GCF_905315035.2
GCF_905315045.2
GCF_905315055.2
GCF_905315395.2
GCF_905315685.2
GCF_905315705.2
GCF_905315715.2
GCF_905318255.2
GCF_905319135.2
GCF_905319155.2
GCF_905319545.2
GCF_905319565.2
GCF_000523045.1	WP_003243987.1	WP_003243213.1				464	2
GCF_000186745.1		WP_015251060.1	WP_015714837.1	N/A		487	-2
GCF_000973605.1		WP_015384845.1	WP_046340274.1	N/A		2365	-4
GCF_000971925.1	WP_003243987.1	WP_003243213.1				464	2
GCF_000497485.1	WP_003243987.1	WP_003243213.1				464	2
GCF_023521615.1
GCF_000293765.1	WP_003243987.1	WP_003243213.1				464	2
GCF_000737405.1		WP_003227830.1	WP_019712696.1	N/A		487	-2
GCF_000338735.1		WP_015384845.1	WP_015384846.1	N/A		498	-2
GCF_001597265.1
GCF_001565875.1
GCF_020773035.1
GCF_022701095.1
GCF_024507815.1
GCF_024508195.1
GCF_027923485.1
GCF_030297075.1
GCF_030846795.1
GCF_000209795.2
GCF_000827065.1	WP_003243987.1	WP_003243213.1				464	2
GCF_001465815.1		WP_015384845.1	WP_046340274.1	N/A		4889	4
GCF_001541905.1	WP_003243987.1	WP_003243213.1				464	2
GCF_001596535.1
GCF_001660525.1	WP_003243987.1	WP_003243213.1				464	2
GCF_001697265.1	WP_003243987.1	WP_003243213.1				2988	-2
GCF_001703495.1	WP_003243987.1	WP_003243213.1				464	2
GCF_002173615.1
GCF_002173695.1
GCF_002173715.1
GCF_002201955.1
GCF_002201995.1
GCF_002202035.1		WP_088327127.1	WP_029318740.1	N/A		487	-2
GCF_003265285.1
GCF_003665195.1
GCF_003665215.1		WP_121591231.1
GCF_003665235.1
GCF_003665255.1		WP_029726025.1	WP_029726029.1	N/A		2610	-5
GCF_003665275.1
GCF_003665295.1
GCF_003665315.1
GCF_003665335.1
GCF_003665355.1
GCF_003665395.1
GCF_004328925.1		WP_033885055.1	WP_029318740.1	N/A		487	-2
GCF_006741845.1	WP_003243987.1	WP_003243213.1				464	2
GCF_012648205.1		WP_032722658.1	WP_032722661.1	N/A		487	-2
GCF_012648345.1		WP_032722658.1	WP_032722661.1	N/A		487	-2
GCF_014298115.1		WP_187001929.1	WP_187001931.1	PF14412	AHH domain-containing protein	1430	-3
GCF_014961985.1
GCF_018454405.1	WP_213783474.1	WP_213783473.1				464	2
GCF_018986855.1
GCF_024507835.1
GCF_024585045.1
GCF_025809235.1
GCF_028540525.1
GCF_028541125.1
GCF_028541345.1
GCF_028541365.1
GCF_028541385.1
GCF_028541405.1
GCF_028541425.1
GCF_028541545.1
GCF_028541565.1
GCF_028541585.1
GCF_029916985.1
GCF_037740765.1
GCF_037742535.1
GCF_039619305.1
GCF_039917025.1
GCF_040008285.1
GCF_040008305.1
GCF_040733615.1
GCF_047041075.1
GCF_047902445.1
GCF_049860545.1
GCF_051904015.1
GCF_051912515.1
GCF_056626575.1
GCF_056626595.1
GCF_000344745.1	WP_003243987.1	WP_003243213.1				464	2
GCF_006088795.1	WP_003243987.1	WP_003243213.1				464	2
GCF_000009045.1	NP_391500.1	NP_391498.2				464	2
GCF_000789275.1	WP_003243987.1	WP_003243213.1				464	2
GCF_012931705.2	WP_003243987.1	WP_003243213.1				464	2
GCF_013009385.1	WP_003243987.1	WP_003243213.1				464	2
GCF_024917115.1
GCF_032681245.1
GCF_037414465.1
GCF_964017255.1
GCF_000699525.1	WP_003243987.1	WP_003243213.1				464	2
GCF_000349795.1		WP_015384845.1
GCF_000321395.1		WP_015251060.1	WP_015251058.1	N/A		3065	2
GCF_000699465.1	WP_003243987.1	WP_003243213.1				464	2
GCF_000706705.1		WP_029726025.1	WP_029726029.1	N/A		2610	-5
GCF_000227485.1		WP_041519550.1	WP_014478190.1	N/A		2610	-5
GCF_012030675.1	WP_003243987.1	WP_003243213.1				464	2
